# Genomic and kinetic analysis of novel Nitrospinae enriched by cell sorting

**DOI:** 10.1101/2020.06.09.141952

**Authors:** Anna J. Mueller, Man-Young Jung, Cameron R. Strachan, Craig W. Herbold, Rasmus H. Kirkegaard, Michael Wagner, Holger Daims

## Abstract

Chemolithoautotrophic nitrite-oxidizing bacteria (NOB) are key players in global nitrogen and carbon cycling. Members of the phylum Nitrospinae are the most abundant, known NOB in the oceans. To date, only two closely affiliated Nitrospinae species have been isolated, which are only distantly related to the environmentally abundant uncultured Nitrospinae clades. Here, we applied live cell sorting, activity screening, and subcultivation on marine nitrite-oxidizing enrichments to obtain novel marine Nitrospinae. Two binary cultures were obtained, each containing one Nitrospinae strain and one alphaproteobacterial heterotroph. The Nitrospinae strains represent two new genera, and one strain is more closely related to environmentally abundant Nitrospinae than previously cultured NOB. With an apparent half-saturation constant of 8.7±2.5 µM, this strain has the highest affinity for nitrite among characterized marine NOB, while the other strain (16.2±1.6 µM) and *Nitrospina gracilis* (20.1±2.1 µM) displayed slightly lower nitrite affinities. The new strains and *N. gracilis* share core metabolic pathways for nitrite oxidation and CO_2_ fixation but differ remarkably in their genomic repertoires of terminal oxidases, use of organic N sources, alternative energy metabolisms, osmotic stress and phage defense. The new strains, tentatively named “*Candidatus* Nitrohelix vancouverensis” and “*Candidatus* Nitronauta litoralis”, shed light on the niche differentiation and potential ecological roles of Nitrospinae.
