## Supplementary Tables S1-S5 for "Genomic and kinetic analysis of novel Nitrospinae enriched by cell sorting": Table S1.xlsx

### Sheet: TabS2
Table S1. Accession numbers, sample source, GTDB-TK classification, and CheckM output for all genomes used in this study. The genomes were selected based on their completeness and contamination scores as determined by CheckM (see Materials and Methods in the main text for further information). The sample source information was taken from NCBI or IMG.
Genome ID	Genome accesion number	Genome source database	Environmental sample source	Genome completeness (%)	Genome contamination (%)	Strain heterogeneity (%)	Classification based on GTDB-TK
Desulfococcus multivorans	GCA_002009335.2_ASM200933v2	NCBI genbank	Sewage Digester	98.39	1.94	0	d__Bacteria;p__Desulfobacterota;c__Desulfobacteria;o__Desulfobacterales;f__Desulfococcaceae;g__Desulfococcus;s__Desulfococcus multivorans
Geobacter matallireducens	GCA_000243475.2_ASM24347v2	NCBI genbank	Sediment	99.42	0	0	d__Bacteria;p__Desulfuromonadota;c__Desulfuromonadia;o__Geobacterales;f__Geobacteraceae;g__Geobacter;s__Geobacter metallireducens
RIF_22	GCA_001803565.1_ASM180356v1	NCBI genbank	Terrestrial subsurface	82	6.05	44.44	d__Bacteria;p__Nitrospinota;c__2-12-FULL-45-22;o__2-12-FULL-45-22;f__2-12-FULL-45-22;g__2-12-FULL-45-22;s__2-12-FULL-45-22 sp001803565
Bin 25	2651870060	IMG	Gulf of Mexico hypoxic zone	92.31	4.27	16.67	d__Bacteria;p__Nitrospinota;c__Nitrospinia;o__Nitrospinales;f__;g__;s__
"Ca. Nitronauta litoralis" EB	CP048685	NCBI genbank	Coastal surface sediment	95.67	1.71	0	d__Bacteria;p__Nitrospinota;c__Nitrospinia;o__Nitrospinales;f__Nitrospinaceae;g__;s__
"Ca. Nitrohelix vancouverensis" VA	CP048620	NCBI genbank	Coastal surface sediment	96.1	3.42	0	d__Bacteria;p__Nitrospinota;c__Nitrospinia;o__Nitrospinales;f__Nitrospinaceae;g__1-14-0-20-45-15;s__
Bin 24	2651870059	IMG	Gulf of Mexico hypoxic zone	93.92	2.56	0	d__Bacteria;p__Nitrospinota;c__Nitrospinia;o__Nitrospinales;f__Nitrospinaceae;g__1-14-0-20-45-15;s__
CG_11_15	GCA_002787235.1_ASM278723v1	NCBI genbank	Aquifer	97.44	2.56	0	d__Bacteria;p__Nitrospinota;c__Nitrospinia;o__Nitrospinales;f__Nitrospinaceae;g__1-14-0-20-45-15;s__1-14-0-20-45-15 sp002787235
CG_11_8	GCA_002796165.1_ASM279616v1	NCBI genbank	Aquifer	85.96	2.56	0	d__Bacteria;p__Nitrospinota;c__Nitrospinia;o__Nitrospinales;f__Nitrospinaceae;g__21-14-0-20-56-8;s__21-14-0-20-56-8 sp002796165
AG-538-L21	2681812872	IMG	North Atlantic Gyre water column	83.28	2.74	0	d__Bacteria;p__Nitrospinota;c__Nitrospinia;o__Nitrospinales;f__Nitrospinaceae;g__LS-NOB;s__
Bin 47-2	2651870063	IMG	Gulf of Mexico hypoxic zone	91.4	2.64	20	d__Bacteria;p__Nitrospinota;c__Nitrospinia;o__Nitrospinales;f__Nitrospinaceae;g__LS-NOB;s__
LS_NOB	GCA_001542995.1_ASM154299v1	NCBI genbank	Deep-sea glass sponge	96.53	2.56	0	d__Bacteria;p__Nitrospinota;c__Nitrospinia;o__Nitrospinales;f__Nitrospinaceae;g__LS-NOB;s__LS-NOB sp001542995
UBA6727	GCA_002454045.1_ASM245404v1	NCBI genbank	Deep-sea sponge Neamphius huxleyi	94.82	2.56	0	d__Bacteria;p__Nitrospinota;c__Nitrospinia;o__Nitrospinales;f__Nitrospinaceae;g__LS-NOB;s__LS-NOB sp002454045
UBA6737	GCA_002453875.1_ASM245387v1	NCBI genbank	Deep-sea sponge Neamphius huxleyi	94.82	2.56	0	d__Bacteria;p__Nitrospinota;c__Nitrospinia;o__Nitrospinales;f__Nitrospinaceae;g__LS-NOB;s__LS-NOB sp002454045
CG22_10	GCA_002786505.1_ASM278650v1	NCBI genbank	Aquifer	81.1	0	0	d__Bacteria;p__Nitrospinota;c__Nitrospinia;o__Nitrospinales;f__Nitrospinaceae;g__LS-NOB;s__LS-NOB sp002786505
Nitrospina gracilis	GCA_000341545.2_ASM34154v2	NCBI genbank	Atlantic surface waters	96.58	4.7	0	d__Bacteria;p__Nitrospinota;c__Nitrospinia;o__Nitrospinales;f__Nitrospinaceae;g__Nitrospina;s__Nitrospina gracilis
AB-629-B18	GCA_000375765.1_ASM37576v1	NCBI genbank	North Atlantic Gyre water column	80.17	6.11	0	d__Bacteria;p__Nitrospinota;c__Nitrospinia;o__Nitrospinales;f__Nitrospinaceae;g__SCGCAAA288-L16;s__
AG-538-K21	2681812871	IMG	North Atlantic Gyre water column	89.57	3.42	0	d__Bacteria;p__Nitrospinota;c__Nitrospinia;o__Nitrospinales;f__Nitrospinaceae;g__SCGCAAA288-L16;s__
ETSP2013-BB22-NOB-2	GCA_005239385.1_ASM523938v1	NCBI genbank	Oxygen minimume zone	93.11	3.85	0	d__Bacteria;p__Nitrospinota;c__Nitrospinia;o__Nitrospinales;f__Nitrospinaceae;g__SCGCAAA288-L16;s__SCGCAAA288-L16 sp002731985
ETSP2013-BB22-NOB-1	GCA_005239395.1_ASM523939v1	NCBI genbank	Oxygen minimume zone	93.06	5.36	16.67	d__Bacteria;p__Nitrospinota;c__Nitrospinia;o__Nitrospinales;f__Nitrospinaceae;g__SCGCAAA288-L16;s__SCGCAAA288-L16 sp003451695
CR05bin29	GCA_004357365.1_ASM435736v1	NCBI genbank	Hadal surficial sediment	83.6	3.42	25	d__Bacteria;p__Nitrospinota;c__Nitrospinia;o__Nitrospinales;f__Nitrospinaceae;g__SZUA-226;s__
UBA7883	GCA_002500605.1_ASM250060v1	NCBI genbank	Saline water (marine)	97.38	1.2	0	d__Bacteria;p__Nitrospinota;c__UBA7883;o__UBA7883;f__UBA7883;g__UBA7883;s__UBA7883 sp002500605
RIF_11	GCA_001804905.1_ASM180490v1	NCBI genbank	Terrestrial subsurface	83.76	1.71	0	d__Bacteria;p__Nitrospinota;c__UBA9942;o__UBA9942;f__UBA9942;g__PLOWO2-12-39-15;s__PLOWO2-12-39-15 sp001804915
RIF_15	GCA_001803525.1_ASM180352v1	NCBI genbank	Terrestrial subsurface	92.31	5.13	16.67	d__Bacteria;p__Nitrospinota;c__UBA9942;o__UBA9942;f__UBA9942;g__PLOWO2-12-39-15;s__PLOWO2-12-39-15 sp001804915
RIF_42	GCA_001804945.1_ASM180494v1	NCBI genbank	Terrestrial subsurface	85.47	3.85	40	d__Bacteria;p__Nitrospinota;c__UBA9942;o__UBA9942;f__UBA9942;g__PLOWO2-12-39-15;s__PLOWO2-12-39-15 sp001804915
RIF_82	GCA_001804915.1_ASM180491v1	NCBI genbank	Terrestrial subsurface	81.2	0.85	0	d__Bacteria;p__Nitrospinota;c__UBA9942;o__UBA9942;f__UBA9942;g__PLOWO2-12-39-15;s__PLOWO2-12-39-15 sp001804915
RIF_93	GCA_001803535.1_ASM180353v1	NCBI genbank	Terrestrial subsurface	80.77	1.71	0	d__Bacteria;p__Nitrospinota;c__UBA9942;o__UBA9942;f__UBA9942;g__PLOWO2-12-39-15;s__PLOWO2-12-39-15 sp001804915
UBA9963	GCA_003489165.1_ASM348916v1	NCBI genbank	Groundwater	87.62	3.42	0	d__Bacteria;p__Nitrospinota;c__UBA9942;o__UBA9942;f__UBA9942;g__UBA9942;s__UBA9942 sp003489165
Nitrosira moscoviensis	GCA_001273775.1_ASM127377v1	NCBI genbank	Heating system pipe	96.82	6.55	0	d__Bacteria;p__Nitrospirota;c__Nitrospiria;o__Nitrospirales;f__Nitrospiraceae;g__Nitrospira;s__Nitrospira moscoviensis
J063	GCA_003696125.1_ASM369612v1	NCBI genbank	Iron-rich hot spring	90.1	5.41	30	d__Bacteria;p__Tectomicrobia;c__Entotheonellia;o__;f__;g__;s__
UBA3496	GCA_002377645.1_ASM237764v1	NCBI genbank	Saline water (marine)	95.84	5.18	12.5	d__Bacteria;p__UBA8248;c__UBA8248;o__UBA8248;f__UBA3496;g__UBA3496;s__UBA3496 sp002377645
Bin 107	GCA_002238965.1_ASM223896v1	NCBI genbank	Sponge Aplysina aerophoba	94.44	0.85	0	d__Bacteria;p__UBA8248;c__UBA8248;o__UBA8248;f__UBA8248;g__Bin107;s__Bin107 sp002238965
UBA8248	GCA_003506735.1_ASM350673v1	NCBI genbank	Hydrothermal vent	87.61	7.03	46.67	d__Bacteria;p__UBA8248;c__UBA8248;o__UBA8248;f__UBA8248;g__UBA8248;s__
