## Supplementary Tables S1-S5 for "Genomic and kinetic analysis of novel Nitrospinae enriched by cell sorting": Table S2.xlsx

### Sheet: Sheet1
Table S2. General overview of the genomic properties of the Nitrospinae strains. Shown in parentheses are the transposases that are fragmented out of the total transposases that were found. Abbreviations: CDS, coding sequence.
Strain	N. gracilis 3/211a	"Ca. N. vancouverensis" VA	"Ca. N. litoralis" EB
Length (bp)	3078013	3309797	3921641
CDS	3113	3116	3617
% GC	56.21	51.05	47.17
average CDS length (bp)	903.47	963.13	960.38
rRNA operon	1	1	1
nxrABC operons	2	2	1
Transposase (fragmented)	1	1	19 (11)
a Genome published by Lücker et al., Front. Microbiol. 2013; 4: 1-19.
