## Supplementary Tables S1-S5 for "Genomic and kinetic analysis of novel Nitrospinae enriched by cell sorting": Table S3.xlsx

### Sheet: Sheet1
Table S3. Genome annotations for strains “Ca. Nitrohelix vancouverensis VA” and “Ca. Nitronauta litoralis EB”.
		"Ca. Nitrohelix vancouverensis" VA										"Ca. Nitronauta litoralis" EB
Gene	Product	CDS ID (MAGE)	start	stop	length	orientation	mazLrap	minLrap	% ID best bi-directional hit with N. gracilis or other microbe	e-value best	Best hit if absent in N. gracilis/DB	CDS ID (MAGE)	start	stop	lenght	orientation	maxLrap	min Lrap	% ID best bi-directional hit with N. gracilis or other microbe	e-value best	Best hit if absent in N. gracilis/DB	N. gracilis 3/211 (MAGE)
Nitrogen metabolism
nxr operon 1
nxrA1	nitrite oxidoreductase, alpha subunit	NTSPN23_v2_0635	647765	651226	3462	-2	0.99306	1	95.98	0	Nitrospinae bacterium CG11_big_fil_rev_8_21_14_0_20_45_15/TrEMBL	NTSPN3_v2_1100	1219143	1222604	3462	-1	0.99306	1	94.85	0	Nitrospinae bacterium CG11_big_fil_rev_8_21_14_0_20_45_15?TrEMBL	CAQJ_v1_90001
nxrB1	nitrite oxidoreductase, beta subunit	NTSPN23_v2_0634	646404	647681	1278	-1	1	1	97.41	0		NTSPN3_v2_1099	1217750	1219027	1278	-2	1	1	98.12	0		NA
nxrC1	nitrite oxidoreductase, gamma subunit	NTSPN23_v2_0633	645266	646264	999	-2	0.95181	1	70.25	2e-158		NTSPN3_v2_1098	1216616	1217632	1017	-2	0.94083	1.00633	74.84	9e-176		CAQJ_v1_80038
nxr operon 2
nxrA2	nitrite oxidoreductase, alpha subunit	NTSPN23_v2_2404	2542987	2546448	3462	1	1	1	95	0	Nitrospinae bacterium CG11_big_fil_rev_8_21_14_0_20_45_15/TrEMBL	NA										CAQJ_v1_210001
nxrB2	nitrite oxidoreductase, beta subunit	NTSPN23_v2_2405	2546532	2547809	1278	3	1	1	97.41	0		NA										NA
nxrC2	nitrite oxidoreductase, gamma subunit	NTSPN23_v2_2407	2547949	2548947	999	1	0.95181	1	69.3	1e-155		NA										CAQJ_v1_200022
nxrA3	nitrite oxidoreductase, alpha subunit	NA										NTSPN3_v2_3301	3571731	3575192	3462	-1	0.99306	1	92.75	0	Nitrospinae bacterium CG11_big_fil_rev_8_21_14_0_20_45_15/TrEMBL
nxrB3	nitrite oxidoreductase, beta subunit	NTSPN23_v2_1834	1954353	1955630	1278	3	1	1	97.41	0		NTSPN3_v2_3619	3920344	3921621	1278	-3	1	1	98.12	0		NA
nxrC3	nitrite oxidoreductase, gamma subunit	NTSPN23_v2_2666	2840789	2841601	813	-2	0.9037	0.91729	47.54	1e-69		NTSPN3_v2_0453	505389	506567	1179	-1	0.76531	0.94937	50.33	4e-92		CAQJ_v1_610002
nxrC4	putative nitrite oxidoreductase, gamma subunit	NA										NTSPN3_v2_2773	3017353	3018138	786	1	0.94737	0.96552	52.38	1e-88		CAQJ_v1_630022
alt_nxrC1	putative Nitrite oxidoreductase, cytochrome c containing membrane subunit	NTSPN23_v2_1746	1862159	1863904	1746	2	1.06768	1.08606	35.34	5e-117	Nitrospira moscoviensis NSP M-1 (MAGE curated)	NTSPN3_v2_2593	2828340	2830073	1734	3	1.00677	1.0312	35.8	6e-110	Nitrospira moscoviensis NSP M-1 (MAGE curated)	CAQJ_v1_1020005
alt_nxrC2	Nitrite oxidoreductase, alternative gamma subunit	NTSPN23_v2_1308	1365460	1366974	1515	1	0.8777	0.96825	62.91	0		NTSPN3_v2_0643	705975	707603	1629	-1	1.0018	1.02768	61.94	0		CAQJ_v1_400060
alt_nxrC3	Nitrite oxidoreductase, alternative gamma subunit	NTSPN23_v2_0460	467192	468940	1749	-2	0.97423	1.01978	47.09	0		NA										NA
	TorD-like chaperone	NTSPN23_v2_1835	1955744	1956565	822	2	0.99278	1.00733	73.09	1e-148	conserved protein of unknown function	NTSPN3_v2_3618	3919448	3920275	828	-2	0.97834	0.98545	83.39	3e-168		CAQJ_v1_610001
nirK	nitrite reductase, copper-containing	NTSPN23_v2_0532	539673	540662	990	3	0.95238	0.97264	66.88	3e-145	NA	NTSPN3_v2_1310	1445568	1446566	999	-1	0.98512	0.99699	63.75	1e-151		CAQJ_v1_20026
aniA/nirK2	Copper-containing nitrite reductase	NTSPN23_v2_1295	1352383	1353369	987	1	0.97917	1.00305	68.09	2e-154	NA	NTSPN3_v2_1100	721605	722588	984	-1	0.90774	0.93272	70.49	1e-152		CAQJ_v1_80015
nirA	ferredoxin-nitrite reductase	NTSPN23_v2_2881	3056883	3058481	1599	-1	0.94096	0.95865	64.12	0		NTSPN3_v2_3559	3859624	3861198	1575	-3	0.93358	0.96565	61.46	0		CAQJ_v1_180048
nirC	nitrite transporter	NTSPN23_v2_2880	3056018	3056881	864	-2	0.96167	1	63.77	4e-123		NTSPN3_v2_3558	3858739	3859590	852	-3	0.97527	1	57.61	6e-109		CAQJ_v1_180049
nrtP	nitrite/nitrate transporter	NTSPN23_v2_0863	872384	873817	1434	2	0.942	0.98742	42.46	5e-112	Nostoc punctiforme (strain ATCC 29133 / PCC 73102)	NTSPN3_v2_1705	1847334	1848764	1431	-1	0.84457	0.94748	40.58	4e-110	Synechococcus sp. (strain ATCC 27264 / PCC 7002 / PR-6)/SwissProt	CAQJ_v1_430009 (narK)
amtB1	ammonium transporter	NTSPN23_v2_1751	1867542	1868834	1293	-1	0.95116	0.95785	79.95	0		NTSPN3_v2_2598	2833596	2834882	1287	-1	0.99299	0.99532	78.35	0		CAQJ_v1_1010071
gltP	proton glutamate symport protein	NTSPN23_v2_1550	1612037	1613446	1410	-2	0.89339	0.91685	58.47	1e-159	Oceanibacterium hippocampi/TrEMBL	NTSPN3_v2_2145	2339662	2341071	1410	-3	0.89339	0.91685	57.76	4e-155	Oceanibacterium hippocampi/TrEMBL	NA
cynS	cyanate hydratase	NA										NA										CAQJ_v1_250001
Complex I
nuoA	NADH quinone oxidoreductase, subunit A	NTSPN23_v2_3021	3202056	3202448	393	-1	0.9	1	73.5	7e-58		NTSPN3_v2_0191	216722	217075	354	-2	1	1	77.78	1e-61		CAQJ_v1_1080054
nuoB	NADH quinone oxidoreductase, subunit B	NTSPN23_v2_3020	3201481	3202065	585	-3	1	1	84.54	2e-118		NTSPN3_v2_0190	216147	216731	585	-1	1	1	82.47	2e-115		CAQJ_v1_1080053
nuoC	NADH quinone oxidoreductase, subunit C	NTSPN23_v2_3019	3200954	3201484	531	-2	0.95028	0.97727	62.21	4e-74		NTSPN3_v2_0189	215595	216134	540	-1	0.96133	0.97207	60.34	8e-76		CAQJ_v1_1080052, CAQJ_v1_1080051
nuoD	NADH quinone oxidoreductase, subunit D	NTSPN23_v2_3018	3199751	3200950	1200	-2	1	1.00251	75	0		NTSPN3_v2_0188	214393	215595	1203	-3	1	1	81.5	0		CAQJ_v1_1080052, CAQJ_v1_1080051
nuoE	NADH quinone oxidoreductase, subunit E	NTSPN23_v2_3017	3199281	3199751	471	-1	0.98734	1	57.05	3e-58		NTSPN3_v2_0187	213923	214393	471	-2	0.97468	0.98718	68.83	1e-69		CAQJ_v1_1080050
nuoF	NADH quinone oxidoreductase, subunit F	NTSPN23_v2_3016	3198008	3199273	1266	-2	0.99528	1.00238	77.25	0		NTSPN3_v2_0186	212662	213915	1254	-3	0.9717	0.98801	83.98	0		CAQJ_v1_1080049
nuoG	NADH quinone oxidoreductase, subunit G	NTSPN23_v2_3015	3195509	3197989	2481	-2	1.00363	1.00363	57.54	0		NTSPN3_v2_0185	210188	212656	2469	-2	0.99637	1.00122	62.94	0		CAQJ_v1_1080048
nuoH	NADH quinone oxidoreductase, subunit H	NTSPN23_v2_3014	3194441	3195478	1038	-2	0.9971	1.01475	71.8	3e-169		NTSPN3_v2_0184	209083	210102	1020	-3	0.99115	0.99115	72.02	3e-170		CAQJ_v1_1080047
nuoI	NADH quinone oxidoreductase, subunit I	NTSPN23_v2_3013	3193931	3194425	495	-2	0.99394	1	78.66	6e-95		NTSPN3_v2_0183	208579	209073	495	-3	0.98182	0.9878	83.33	7e-99		CAQJ_v1_1080046
nuoJ	NADH quinone oxidoreductase, subunit J	NTSPN23_v2_3012	3193306	3193872	567	-3	0.82673	0.8883	37.72	6e-21	Nostoc sp. (strain PCC 7120 / SAG 25.82 / UTEX 2576)/SwissProt	NTSPN3_v2_0182	207927	208523	597	-1	1	1.01538	62.63	2e-78		CAQJ_v1_1080045
nuoK	NADH quinone oxidoreductase, subunit K	NTSPN23_v2_3011	3193007	3193306	300	-2	1	1	79.8	9e-48		NTSPN3_v2_0181	207626	207925	300	-2	1	1	81.82	2e-47		CAQJ_v1_1080044
nuoL	NADH quinone oxidoreductase, subunit L	NTSPN23_v2_3010	3191134	3193002	1869	-3	1.00161	1.00322	67.15	0		NTSPN3_v2_0180	205751	207622	1872	-2	1.00161	1.00161	68.91	0		CAQJ_v1_1080043
nuoM	NADH quinone oxidoreductase, subunit M	NTSPN23_v2_3009	3189589	3191109	1521	-3	1.00198	1.00396	61.74	0		NTSPN3_v2_0179	204211	205731	1521	-3	1	1.00198	64.82	0		CAQJ_v1_1080042
nuoN	NADH quinone oxidoreductase, subunit N	NTSPN23_v2_3027	3216341	3217885	1545	2	0.99805	1.00391	70.18	0		NTSPN3_v2_0200	234088	235614	1527	1	0.99217	0.99803	72.58	0		CAQJ_v1_1080062
Alternative complex I
nuoA	NADH quinone oxidoreductase, subunit A	NTSPN23_v2_2051	2185835	2186191	357	-2	1	1	72.88	3e-59		NTSPN3_v2_2714	2958625	2958981	357	-3	1	1	81.36	2e-65		CAQJ_v1_650048
nuoB	NADH quinone oxidoreductase, subunit B, partial	NTSPN23_v2_0458	465295	465828	534	1	1	1	90.4	7e-115		NTSPN3_v2_1109	1228332	1228865	534	-1	1	1	95.48	7e-120		CAQJ_v1_480003
nuoC	NADH quinone oxidoreductase, subunit C	NTSPN23_v2_2050	2185279	2185764	486	-3	0.98758	0.99375	66.04	3e-75		NTSPN3_v2_2713	2958129	2958614	486	-1	0.98137	0.9875	69.62	2e-82		CAQJ_v1_650047
nuoD	NADH quinone oxidoreductase, subunit D	NTSPN23_v2_1912	2033754	2034944	1191	-1	1	1	85.35	0		NTSPN3_v2_3034	3298647	3299837	1191	-1	1	1	84.6	0		CAQJ_v1_900027
nuoE	NADH quinone oxidoreductase, subunit E	NTSPN23_v2_1914	2037612	2038127	516	-1	0.84409	0.91813	57.32	5e-60		NTSPN3_v2_3036	3302543	3303061	519	-2	0.8871	0.9593	69.7	2e-82		CAQJ_v1_900025
nuoF	NADH ubiquinone oxidoreductase, subunit F	NTSPN23_v2_0858	865526	867355	1830	2	1.00164	1.00329	74.59	0		NTSPN3_v2_0491	551007	552830	1824	3	0.99507	0.99671	77.69	0		CAQJ_v1_460001
nuoG	NADH quinone oxidoreductase, subunit G	NTSPN23_v2_1913	2034985	2037570	2586	-3	0.99886	1.01742	62.33	0		NTSPN3_v2_3035	3299885	3302515	2631	-2	1	1.00114	71.61	0		CAQJ_v1_900026
nuoH	NADH quinone oxidoreductase, subunit H	NTSPN23_v2_2049	2184184	2185260	1077	-3	0.99169	1	82.96	0		NTSPN3_v2_2712	2957012	2958121	1110	-2	0.97832	1	84.21	0		CAQJ_v1_650046
nuoI	NADH quinone oxidoreductase, subunit I	NTSPN23_v2_2048	2183601	2184170	570	-1	1	1	80.95	7e-116		NTSPN3_v2_2711	2956430	2956999	570	-2	1	1	82.54	2e-120		CAQJ_v1_650045
nuoJ	NADH quinone oxidoreductase, subunit J	NTSPN23_v2_2047	2183104	2183613	510	-3	1	1.01198	72.19	2e-73		NTSPN3_v2_2710	2955936	2956442	507	-1	1	1.00599	79.76	6e-82		CAQJ_v1_650044
nuoK	NADH quinone oxidoreductase, subunit K	NTSPN23_v2_2046	2182780	2183100	321	-3	0.93396	0.99	86.87	3e-55		NTSPN3_v2_2709	2955634	2955936	303	-3	1	1	92	4e-57		CAQJ_v1_650043
nuoL	NADH quinone oxidoreductase, subunit L	NTSPN23_v2_2045	2180804	2182768	1965	-2	0.99848	1.00153	74.35	0		NTSPN3_v2_2708	2953650	2955626	1977	-1	1	1.00305	79.18	0		CAQJ_v1_650042
nuoM	NADH quinone oxidoreductase, subunit M	NTSPN23_v2_2044	2179207	2180781	1575	-3	0.9542	0.97656	48	1e-158	Rhodobacter capsulatus/SwissProt	NTSPN3_v2_2707	2952057	2953646	1590	-1	0.95652	0.97121	74.7	0		CAQJ_v1_650041
nuoN	NADH quinone oxidoreductase, subunit N	NTSPN23_v2_2043	2177748	2179181	1434	-1	0.98323	0.98737	72.71	0		NTSPN3_v2_2706	2950618	2952054	1437	-3	0.99163	0.99789	80.38	0		CAQJ_v1_650040
Complex II
sdhA	Succinate dehydrogenase flavoprotein subunit	NTSPN23_v2_3066	3255981	3257924	1944	3	0.99536	1.09898	50.93	0	Bacillus subtilis (strain 168)/SwissProt	NTSPN3_v2_0236	266118	268058	1941	-1	0.99381	1.09556	52.49	0	Bacillus subtilis (strain 168)/SwissProt	CAQJ_v1_40001
sdhB	Succinate dehydrogenase, Fe-S protein subunit	NTSPN23_v2_3067	3257935	3258687	753	1	0.98039	1	71.6	9e-135		NTSPN3_v2_0235	265364	266113	750	-2	0.96471	0.98795	74.8	1e-138		CAQJ_v1_30014
sdhC	Succinate dehydrogenase, subunit C	NTSPN23_v2_3065	3255298	3255981	684	1	1	1	66.08	2e-109		NTSPN3_v2_0237	268058	268759	702	-2	0.95279	0.97797	68.92	2e-111		CAQJ_v1_30013
sdhA	Succinate dehydrogenase flavoprotein subunit	NTSPN23_v2_1731	1845106	1846815	1710	1	1	1	75.22	0		NTSPN3_v2_2577	2809301	2811010	1710	2	1	1	78.38	0		CAQJ_v1_1030004
sdhB	Succinate dehydrogenase, Fe-S protein subunit	NTSPN23_v2_1732	1846815	1847753	939	3	1	1	71.79	6e-173		NTSPN3_v2_2578	2811010	2811954	945	1	1	1.00641	78.03	0		CAQJ_v1_1030003
sdhE	Succinate dehydrogenase, subunit C	NTSPN23_v2_1733	1847750	1848631	882	2	0.9727	1.00352	37.19	1e-58	Wolinella succinogenes (strain ATCC 29543 / DSM 1740 / LMG 7466 / NCTC 11488 / FDC 602W)/SwissProt	NTSPN3_v2_2579	2811951	2812853	903	3	0.95	1.00352	37.89	5e-58	Wolinella succinogenes (strain ATCC 29543 / DSM 1740 / LMG 7466 / NCTC 11488 / FDC 602W)/SwissProt	CAQJ_v1_1030002/CAQJ_v1_1030001
Complex III
	octahaem cytochrome c	NTSPN23_v2_2439	2585056	2587797	2742	-3	0.84556	1.00652	56.99	0		NTSPN3_v2_3383	3654359	3657073	2715	-2	0.84071	0.99087	63.16	0		CAQJ_v1_780038
petB	putative Ubiquinol cytochrome c reductase, cytochrome b6 subunit	NTSPN23_v2_2441	2588692	2589522	831	-3	0.98188	0.98905	89.67	0		NTSPN3_v2_3385	3657886	3658716	831	-3	0.98913	0.99635	89.38	0		CAQJ_v1_780035
petC	Ubiquinol cytochrome c reductase, Rieske 2Fe-2S iron sulfur subunit	NTSPN23_v2_2442	2589608	2590171	564	-2	0.92513	0.92513	71.68	3e-91		NTSPN3_v2_3386	3658771	3659352	582	-3	0.94819	0.97861	78.14	2e-102		CAQJ_v1_780034
petD	putative Ubiquinol cytochrome c reductase, cytochrome b subunit	NTSPN23_v2_2440	2587884	2588636	753	-1	0.91481	0.988	87.85	5e-162		NTSPN3_v2_3384	3657087	3657839	753	-1	0.92222	0.996	85.94	2e-160		CAQJ_v1_780036
qcrB	Ubiquinol cytochrome c reductase, cytochrome b subunit	NTSPN23_v2_2677	2852809	2853825	1017	1	1	1.04438	66.86	1e-173		NTSPN3_v2_2757	3000459	3001475	1017	-1	1	1.04438	63.17	2e-166		CAQJ_v1_630009
Complex IV
	Cytochrome bd-like quinol oxidase	NTSPN23_v2_1743	1857727	1859709	1983	1	0.90606	0.93584	60.2	0	Exception: MAGE currated N. defluvii	NTSPN3_v2_2590	2823872	2825857	1986	2	0.91528	0.94679	59.67	0	Exception: MAGE currated N. defluvii	CAQJ_v1_1020008
	cytochrome C	NTSPN23_v2_1744	1859779	1861122	1344	1	1	1.00895	65.85	0		NTSPN3_v2_2591	2825905	2827260	1356	1	0.99335	0.99335	68.97	0		CAQJ_v1_1020007
	cytochrome C	NTSPN23_v2_1745	1861132	1862106	975	1	0.98806	1.0216	74.62	0		NTSPN3_v2_2592	2827275	2828288	1014	3	0.95549	0.96119	72.36	1e-167		CAQJ_v1_1020006
	cytochrome C	NTSPN23_v2_1746	1862159	1863904	1746	2	0.99484	1.00347	67.65	0		NTSPN3_v2_2593	2828340	2830073	1734	3	1	1.00174	72.96	0		CAQJ_v1_1020005
ccoNOP	cbb3 heme-copper oxidase (fused sub-unit I-III)	NA										NA										CAQJ_v1_300015
cydA	Cytochrome bd-type quinol oxidase subunit 1	NA										NTSPN3_v2_0159	182809	184134	1326	1						NA
cydB	Cytochrome BD ubiquinol oxidase subunit II	NA										NTSPN3_v2_0160	184131	185141	1011	3						NA
Complex V
atpA	ATP synthase, F1 complex, alpha subunit	NTSPN23_v2_1854	1972138	1973640	1503	-3	0.99601	0.998	83.77	0		NTSPN3_v2_2990	3254536	3256038	1503	1	0.998	1	84.4	0		CAQJ_v1_960008
atpB	ATP synthase, F0 complex, subunit A	NTSPN23_v2_1858	1975099	1975830	732	-3	0.93436	0.99588	48.76	2e-76	Magnetococcus marinus (strain ATCC BAA-1437 / JCM 17883 / MC-1)	NTSPN3_v2_2986	3252371	3253105	735	2	0.93822	0.9959	44.03	2e-67	Magnetococcus marinus (strain ATCC BAA-1437 / JCM 17883 / MC-1)	CAQJ_v1_960012
atpC	ATP synthase, F1 complex, epsilon subunit	NTSPN23_v2_1851	1969393	1969806	414	-3	0.90071	0.92701	55.91	3e-39		NTSPN3_v2_2993	3256042	3256908	867	1	0.9078	0.94815	64.06	1e-48		CAQJ_v1_960005
atpD	ATP synthase, F1 complex, beta subunit	NTSPN23_v2_1852	1969806	1971227	1422	-1	0.99366	1	82.98	0		NTSPN3_v2_2992	3256929	3258344	1416	3	0.99575	0.99787	86.57	0		CAQJ_v1_960006
atpE	ATP synthase, F0 complex, subunit C	NTSPN23_v2_1857	1974826	1975047	222	-3	0.96	0.9863	83.33	7e-35		NTSPN3_v2_2987	3253136	3253363	228	2	1	1	93.33	3e-41		CAQJ_v1_960011
atpF	ATP synthase, F0 complex, subunit B	NTSPN23_v2_1856	1974217	1974735	519	-3	0.98256	0.99412	62.13	5e-67		NTSPN3_v2_2988	3253431	3253946	516	3	0.99415	1	64.71	4e-73		CAQJ_v1_960010
atpG	ATP synthase, F1 complex, gamma subunit	NTSPN23_v2_1853	1971268	1972131	864	-3	0.99652	1.00351	62.94	5e-124		NTSPN3_v2_2991	3256042	3256908	867	1	0.99653	1.00702	74.22	8e-146		CAQJ_v1_960007
atpH	ATP synthase, F1 complex, delta subunit	NTSPN23_v2_1855	1973653	1974192	540	-3	0.97283	1	44.13	8e-46		NTSPN3_v2_2989	3253986	3254552	567	3	0.9734	0.99457	52.46	1e-58		CAQJ_v1_960009
atpI	ATP syntase, subunit I	NTSPN23_v2_1859	1975840	1976121	282	-3	0.90816	0.95699	44.94	1e-19		NTSPN3_v2_2985	3252087	3252362	276	3	0.84694	0.91209	57.83	8e-24		CAQJ_v1_960013
Citric acid cycle/carbon fixation
cynT	Carbonic anhydrase	NA										NTSPN3_v2_2752	2997254	2997835	582	2			42	2e-35		CAQJ_v1_520004
ecaA	Carbonic anhydrase	NTSPN23_v2_2333	2464744	2465520	777	-3	0.85227	0.87209	43.56	8e-62	Nostoc sp. (strain PCC 7120 / SAG 25.82 / UTEX 2576)	NTSPN3_v2_1308	1443702	1444508	807	-1	0.85075	0.86364	41.67	2e-61	Nostoc sp. (strain PCC 7120 / SAG 25.82 / UTEX 2576)	NA
acsA1	Acetyl coenzyme A synthetase	NTSPN23_v2_0498	504353	506314	1962	2	0.98476	0.98928	57.59	0		NTSPN3_v2_1381	1524120	1526096	1977	3						CAQJ_v1_370054
acsA2	Acetyl-CoA synthetase	NTSPN23_v2_2196	2333578	2335551	1974	1	0.98476	0.98928	57.59	0		NTSPN3_v2_3203	3469025	3471007	1983	2						CAQJ_v1_830002
porA	Pyruvate:ferredoxin oxidoreductase, alpha subunit, partial	NTSPN23_v2_1183	1225674	1226918	1245	3	0.98801	0.99517	81.31	0		NTSPN3_v2_1559	1686884	1688131	1248	2	0.9976	1.00241	82.45	0		CAQJ_v1_990068
porB	Pyruvate:ferredoxin oxidoreductase, beta subunit, partial	NTSPN23_v2_1184	1227002	1227895	894	2	0.98667	0.99663	83.78	0		NTSPN3_v2_1560	1688226	1689122	897	3	0.99333	1	83.22	0		CAQJ_v1_990067
porC	Pyruvate:ferredoxin oxidoreductase, gamma subunit	NTSPN23_v2_1185	1227963	1228646	684	3	0.88259	0.96035	82.11	7e-124		NTSPN3_v2_1561	1689141	1689851	711	3	0.91903	0.96186	82.82	1e-130		CAQJ_v1_990066
porD	Pyruvate:ferredoxin oxidoreductase, delta subunit	NTSPN23_v2_1182	1224931	1225560	630	1	0.97653	0.99522	76.92	4e-119		NTSPN3_v2_1558	1686152	1686784	633	2	0.96714	0.98095	76.7	1e-116		CAQJ_v1_990069
porE	Pyruvate:ferredoxin oxidoreductase, epsilon subunit	NTSPN23_v2_1186	1228707	1228985	279	3	1	1.01087	68.82	2e-40		NTSPN3_v2_1562	1689953	1690234	282	2	1	1	82.8	2e-51		CAQJ_v1_990065
mdh	Malate dehydrogenase	NTSPN23_v2_1221	1268186	1269121	936	2	0.74695	0.78778	82.45	2e-139		NTSPN3_v2_1176	1300273	1301226	954	-3	0.74695	0.77287	86.94	3e-144		CAQJ_v1_190078
fumC	Fumarate hydratase	NTSPN23_v2_0722	732597	733985	1389	3	0.99784	0.99784	77.01	0		NTSPN3_v2_1144	1262000	1263391	1392	2	0.99784	1	80.95	0		CAQJ_v1_190098
sucC	Succinyl CoA synthetase, beta subunit	NTSPN23_v2_1816	1929561	1930721	1161	-1	1	1	75.91	0		NTSPN3_v2_2660	2896732	2897895	1164	-3	0.99742	1	77.2	0		CAQJ_v1_1010003
sucD	Succinyl CoA synthetase, alpha subunit	NTSPN23_v2_1815	1928692	1929564	873	-3	0.99655	1	89.27	0		NTSPN3_v2_2659	2895866	2896735	870	-2	1	1	87.54	0		CAQJ_v1_1010004
forA	2-oxoglutarate:ferredoxin oxidoredutase, alpha subunit	NTSPN23_v2_1810	1925545	1926747	1203	-3	0.97277	0.9825	78.88	0		NTSPN3_v2_2654	2892981	2894201	1221	-1	0.97537	0.9802	82.07	0		CAQJ_v1_1010009
forB	2-oxoglutarate:ferredoxin oxidoredutase, beta subunit	NTSPN23_v2_1809	1924572	1925429	858	-1	0.98616	1	77.54	3e-163		NTSPN3_v2_2653	2891994	2892863	870	-1	0.98616	0.98616	86.67	0		CAQJ_v1_1010010
forC	2-oxoglutarate:ferredoxin:oxidoredutase, gamma subunit	NTSPN23_v2_1808	1923840	1924547	708	-1	0.98312	0.99149	75.11	4e-120		NTSPN3_v2_2652	2891262	2891975	714	-1	0.99156	0.99156	79.57	8e-130		CAQJ_v1_1010011
forE	2-oxoglutarate:ferredoxin oxidoredutase, epsilon subunit	NTSPN23_v2_1807	1923558	1923821	264	-1	1	1	77.01	9e-47		NTSPN3_v2_2651	2890977	2891240	264	-1	1	1	82.76	2e-49		CAQJ_v1_1010012
icd/idh	Isocitrate dehydrogenase (NADP)	NTSPN23_v2_1220	1265743	1267980	2238	1	0.99732	1	77.66	0		NTSPN3_v2_3551	3852111	3854342	2232	3	1	1	77.52	0		CAQJ_v1_90015
acnA	Aconitate hydratase	NTSPN23_v2_2294	2422318	2424576	2259	1	0.99735	1.00133	76.36	0		NTSPN3_v2_3357	3623809	3626070	2262	1	0.9947	0.99734	80.16	0		CAQJ_v1_790028
gltA	Citrate (Si)-synthase	NTSPN23_v2_2069	2206145	2207437	1293	-2	0.99768	1	73.49	0		NTSPN3_v2_3052	3319966	3321327	1362	-3	0.95143	1	73.78	0		CAQJ_v1_900009
aclA	putative ATP citrate lyase, alpha subunit	NTSPN23_v2_2645	2813993	2816707	2715	-2	1	1	71.46	0		NTSPN3_v2_2797	3042237	3044954	2718	3	1	1.00111	76.46	0		CAQJ_v1_640014
aclB	putative ATP citrate lyase, beta subunit	NTSPN23_v2_2646	2816751	2818022	1272	-1	1	1.00237	81.32	0		NTSPN3_v2_2796	3040871	3042139	1269	2	1	1	86.02	0		CAQJ_v1_640013
Glycolysis/Gluconeogenesis
algC	Phosphomannomutase/phosphoglucomutase	NTSPN3_v2_1748	1888514	1889878	1365	-2	0.98468	0.99119	74.44	0		NTSPN23_v2_1252	1305165	1306547	1383	3	0.97174	0.97812	63.53	0		CAQJ_v1_20069
algC	Phosphomannomutase/phosphoglucomutase	NTSPN3_v2_2325	2544459	2545823	1365	3	0.98468	0.99119	55.11	0		NA										NA
glk	Glucokinase	NTSPN23_v2_1901	2020766	2021710	945	2	0.96056	1.08599	38.12	2e-66	Synechocystis sp. (strain PCC 6803 / Kazusa)/SwissProt	NTSPN3_v2_3024	3286957	3287955	999	1	0.97953	1.00904	32.54	1e-47	Nostoc sp. (strain PCC 7120 / SAG 25.82 / UTEX 2576)	CAQJ_v1_930001
pgi	Glucose-6-phosphate isomerase	NTSPN23_v2_1899	2018172	2019503	1332	3	0.98646	1.00229	56.75	2e-175		NTSPN3_v2_3022	3284366	3285691	1326	2	0.99773	1.00917	59.32	0		CAQJ_v1_930003
pfkA	6-phosphofructokinase	NTSPN23_v2_0475	485472	486566	1095	3	0.98087	0.98626	48.19	1e-112	Clostridium perfringens (strain 13 / Type A)/SwissProt	NTSPN3_v2_0577	637601	638698	1098	-2	0.98904	1.01404	49.03	5e-108	Chloroflexus aurantiacus (strain ATCC 29364 / DSM 637 / Y-400-fl)/ SwissProt	CAQJ_v1_280013
fba	Fructose-biphosphate aldolase	NTSPN23_v2_2474	2626389	2627786	1398	3	0.99142	0.99355	65.15	0		NTSPN3_v2_3485	3769606	3771006	1401	1	1	1	70.17	0		CAQJ_v1_750018
tpiA	Triosephosphate isomerase	NTSPN23_v2_2447	2593663	2594412	750	-3	0.97266	1	50.2	3e-77	Myxococcus xanthus (strain DK 1622)/SwissProt	NTSPN3_v2_3392	3663278	3664033	756	-2	1	1	51	3e-82		CAQJ_v1_780029
gapA	Glyceraldehyde-3-phosphate dehydrogenase	NTSPN23_v2_2448	2594419	2595435	1017	-3	1	1.00296	70.21	4e-165		NTSPN3_v2_3393	3664057	3665076	1020	-3	1	1	77.29	0		CAQJ_v1_780028
pgk	Phosphoglycerate kinase	NTSPN23_v2_2387	2521579	2523129	1551	1	1	1.00775	59.04	0		NTSPN3_v2_3373	3641440	3643008	1569	1	0.99042	0.99423	62.67	0		CAQJ_v1_790009
gpmA	Phosphoglycerate mutase 2,3-bisphosphoglycerate-dependent	NTSPN23_v2_0129	129695	130435	741	-2	1	1.00813	73.79	1e-132		NTSPN3_v2_0592	653315	654067	753	-2	0.992	1	77.02	1e-136		CAQJ_v1_230010
eno	Enolase	NTSPN23_v2_2164	2304837	2306129	1293	3	0.99302	0.99766	69.79	0	Geobacter sulfurreducens (strain ATCC 51573 / DSM 12127 / PCA)/SwissProt	NTSPN3_v2_3169	3439129	3440415	1287	1	0.99766	0.99766	77.05	0		CAQJ_v1_830033, CAQJ_v1_830034
ppdK	Pyruvate, phosphate dikinase	NTSPN23_v2_0572	581132	583759	2628	2	0.99204	0.99657	69.5	0		NTSPN3_v2_1083	1198905	1201574	2670	3	0.98313	0.99431	72.08	0
pyk	Pyruvate kinase	NTSPN23_v2_3107	3299952	3301376	1425	-1	0.98344	1.00211	39.58	1e-105	Synechocystis sp. (strain PCC 6803 / Kazusa)/ SwissProt	NTSPN3_v2_0900	983458	984885	1428	1	0.98526	1.00429	38.25	8e-107	Thermotoga maritima (strain ATCC 43589 / MSB8 / DSM 3109 / JCM 10099)	NA
pckA	Phosphoenolpyruvate carboxykinase (ATP)	NTSPN23_v2_1261	1313097	1314749	1653	-1	0.97091	0.97623	72.66	0		NTSPN3_v2_1777	1920848	1922488	1641	-2	0.99269	0.99451	76.61	0		CAQJ_v1_20044
Sugar/Glycogen metabolism
glgA	Glycogen synthase	NTSPN23_v2_2129	2265671	2265523	1467	-2	0.98773	0.98975	48.65	5e-161		NTSPN3_v2_2694	2934069	2935520	1452	-1	0.99387	1.00621	50.21	1e-166		CAQJ_v1_650025
glgB	4-alpha-glucanotransferase	NTSPN23_v2_0934	941620	943779	2160	-3	0.97922	0.98331	54.17	0		NTSPN3_v2_0992	1084800	1086941	2142	3	0.98892	1.0014	48.74	0		CAQJ_v1_280097
glgC	Glucose-1-phosphate adenylyltransferase	NTSPN23_v2_3082	3269693	3270919	1227	2	0.99027	0.99755	67.57	0		NTSPN3_v2_0405	456067	457290	1224	1	0.98783	0.99754	74.14	0		CAQJ_v1_70024
glgP	Glycogen phosphorylase	NTSPN23_v2_2003	2125060	2127711	2652	-3	0.93431	0.99638	56.48	0		NTSPN3_v2_0645	708186	709925	1740	-1	0.99485	1	67.7	0		CAQJ_v1_730004
glgX	Glycogen operon protein GlgX homolog	NTSPN23_v2_0267	265865	267952	2088	2	0.9251	0.95971	46.33	0	Mycobacterium bovis (strain ATCC BAA-935 / AF2122/97)/SwissProt	NTSPN3_v2_0462	515850	517910	2061	3	0.98859	1.0102	49.93	0		CAQJ_v1_320075
ugd	UTP-glucose-1-phosphate uridylyltransferase	NTSPN23_v2_2004	2127739	2129088	1350	1	0.95385	0.96659	48.16	7e-132		NTSPN3_v2_3505	3795441	3796799	1359	-1	0.98462	0.99115	50.45	9e-153		CAQJ_v1_730005
sps	Sucrose-phosphate synthase	NA										NTSPN3_v2_2500	2728137	2730314	2178	3	0.98621	0.99306	58.46	0		CAQJ_v1_1050071
susA	Sucrose synthase	NA										NTSPN3_v2_2501	2730307	2732700	2394	1	0.94821	0.96487	53.45	0		CAQJ_v1_1050070
ugd	UTP-glucose-1-phosphate uridylyltransferase	NTSPN23_v2_2004	2127739	2129088	1350	1	0.95385	0.96659	48.16	7e-132		NTSPN3_v2_3505	3795441	3796799	1359	-1	0.98462	0.99115	50.45	9e-153		CAQJ_v1_730005
Glutamate/Glutamine metabolism
gltB	glutamate synthase [NADPH] large chain	NTSPN23_v2_2608	2772017	2776555	4539	-2	0.97161	0.99603	57.37	0	Synechocystis sp. (strain PCC 6803 / Kazusa)	NTSPN3_v2_2849	97708	3102300	4593	1	0.97484	0.98758	55.46	0	Synechocystis sp. (strain PCC 6803 / Kazusa)/SwissProt	CAQJ_v1_670001
gltD	glutamate synthase [NADPH] small chain	NTSPN23_v2_2607	2770438	2771910	1473	-3	0.99796	1	74.85	0		NTSPN3_v2_2850	3102300	3103778	1479	3	0.99593	1.00204	80.41	0		CAQJ_v1_670002
	putative glutamate synthase	NTSPN23_v2_2024	2156784	2158394	1611	-1	0.99813	0.99813	73.83	0	Labrenzia sp. 011/TrEMBL	NTSPN3_v2_1825	1980702	1982324	1623	3	0.98889	0.99627	73.6	0	Labrenzia sp. 011/TrEMBL	NA
gdhA	glutamate dehydrogenase, NADP-specific	NTSPN23_v2_0576	585269	586621	1353	-2	0.96667	0.97973	62.07	0	Bacteroides thetaiotaomicron (strain ATCC 29148 / DSM 2079 / NCTC 10582 / E50 / VPI-5482)/ SwissProt	NTSPN3_v2_2159	2359740	2361116	1377	-1	0.96943	1	65.77	0		CAQJ_v1_610022
	putative glutamate dehydrogenase	NTSPN23_v2_1034	1053576	1055006	1431	3	0.98739	0.99156	68.72	0		NTSPN3_v2_1812	1962221	1963642	1422	2	0.98734	0.98943	73.08	0		CAQJ_v1_130011
	putative Glutamate dehydrogenase (NAD(P)+)	NTSPN23_v2_2270	2401781	2403034	1254	2	0.98582	1	51.08	1e-136		NTSPN3_v2_3335	3604447	3605727	1281	1	0.97418	0.98109	53.73	3e-144	3	CAQJ_v1_800021
	glutamate dehydrogenase	NA										NTSPN3_v2_1356	1491904	1493016	1113	-3	0.98108	0.98374	61.98	4e-162		CAQJ_v1_20016
glnA	glutamine synthetase	NTSPN23_v2_0063	65959	67371	1413	-3	1	1	82.77	0		NTSPN3_v2_0860	934632	936044	1413	-1	1	1	80.64	0		CAQJ_v1_150024
glsA	glutaminase	NTSPN23_v2_0534	541173	542087	915	3	0.99023	1	62.5	1e-134	Saccharophagus degradans (strain 2-40 / ATCC 43961 / DSM 17024)/SwissProt	NTSPN3_v2_3231	3500674	3501588	915	-3	0.99023	1	58.55	4e-128	Saccharophagus degradans (strain 2-40 / ATCC 43961 / DSM 17024)/Swiss Prot	NA
Osmocompatible solutes
Ectoin synthesis
ectA	L-2,4-diaminobutyric acid acetyltransferase	NTSPN23_v2_0551	561104	561601	498	-2	0.88764	0.95758	49.37	1e-48	Bacillus clausii (strain KSM-K16)/ SwissProt	NTSPN3_v2_0721	790765	791316	552	-3	0.83069	0.85792	42.68	6e-39	Bacillus halodurans (strain ATCC BAA-125 / DSM 18197 / FERM 7344 / JCM 9153 / C-125)/ SwissProt	NA
ectB	Diaminobutyrate--2-oxoglutarate transaminase	NTSPN23_v2_0550	559823	561082	1260	-2	0.96019	0.97852	60.24	0	Bacillus halodurans (strain ATCC BAA-125 / DSM 18197 / FERM 7344 / JCM 9153 / C-125)/SwissProt	NTSPN3_v2_0720	789506	790765	1260	-2	0.96019	0.97852	59.02	0	Bacillus halodurans (strain ATCC BAA-125 / DSM 18197 / FERM 7344 / JCM 9153 / C-125)/ SwissProt	NA
ectC	L-ectoine synthase	NTSPN23_v2_0549	559386	559787	402	-1	0.96992	0.99231	62.02	4e-55	Desulfatibacillum aliphaticivorans	NTSPN3_v2_0719	789071	789472	402	-2	0.93985	0.96899	59.2	2e-51	Bacillus halodurans (strain ATCC BAA-125 / DSM 18197 / FERM 7344 / JCM 9153 / C-125)	NA
ectD	Ectoine dioxygenase	NA										NTSPN3_v2_0718	788151	789059	909	-1	0.96104	0.98013	56.42	2e-114	Bordetella bronchiseptica (strain ATCC BAA-588 / NCTC 13252 / RB50)	NA
ehuA	putative (hydroxy)ectoine/amino acid transporter	NTSPN23_v2_0545	556233	557021	789	-1	0.95802	1	77.69	2e-133	Nitrospinae bacterium CG22_combo_CG10-13_8_21_14_all_47_10/TrEMBL	NTSPN3_v2_0714	785125	785910	786	-3	0.96169	1	76.89	2e-129	Nitrospinae bacterium CG11_big_fil_rev_8_21_14_0_20_45_15/TrEMBL	NA
ehuD	putative ectoine/amino acid transporter	NTSPN23_v2_0546	557011	557670	660	-3	1	1	77.17	6e-118	Nitrospinae bacterium CG22_combo_CG10-13_8_21_14_all_47_10/TrEMBL	NTSPN3_v2_0715	785900	786565	666	-2	0.98643	0.99543	78.9	6e-121	Nitrospinae bacterium CG22_combo_CG10-13_8_21_14_all_47_10/TrEMBL	NA
ehuC	putative ectoine/amino acid transporter	NTSPN23_v2_0547	557673	558320	648	-1	0.99535	0.99535	73.36	9e-106	Nitrospinae bacterium CG22_combo_CG10-13_8_21_14_all_47_10/TrEMBL	NTSPN3_v2_0716	786568	787215	648	-3	0.98605	0.98605	74.53	1e-109	Nitrospinae bacterium CG22_combo_CG10-13_8_21_14_all_47_10/TrEMBL	NA
ehuB	putative ectoine/amino acid transporter	NTSPN23_v2_0548	558330	559223	894	-1	0.94371	0.9596	68.07	6e-135	Nitrospinae bacterium CG11_big_fil_rev_8_21_14_0_20_45_15/TrEMBL	NTSPN3_v2_0717	787243	788142	900	-3	0.95364	0.96321	68.75	7e-142	Nitrospinae bacterium CG22_combo_CG10-13_8_21_14_all_47_10/TrEMBL	NA
Glycine betaine synthesis
bsmA	Glycine N-methyltransferase	NA										NA										CAQJ_v1_90013
bsmB	Sarcosine/dimethylglycine N-methyltransferase	NA										NA										CAQJ_v1_180023
opuD	Transporter, betaine/carnitine/choline transporter (BCCT) family	NA										NA										CAQJ_v1_180022
dxs	1-deoxy-D-xylulose-5-phosphate synthase	NTSPN23_v2_2995	3175709	3177697	1989	-2	0.99245	0.99245	73.06	0		NTSPN3_v2_0165	187893	189899	2007	-1	0.99401	1.00302	70.18	0		CAQJ_v1_1080028
dxr	1-deoxy-D-xylulose 5-phosphate reductoisomerase	NTSPN23_v2_0484	491465	492619	1155	2	0.99479	0.99479	67.8	0		NTSPN3_v2_0849	922390	923544	1155	-3	0.99219	0.99219	71.92	0		CAQJ_v1_280004
ispD	2-C-methyl-D-erythritol 4-phosphate cytidylyltransferase	NTSPN23_v2_0082	6892	87578	687	-1	0.96943	0.97368	54.5	2e-77		NTSPN3_v2_1686	1829470	1830186	717	1	0.92857	0.96507	57.47	2e-81		CAQJ_v1_370022
ispE	4-diphosphocytidyl-2-C-methyl-D-erythritol kinase	NTSPN23_v2_0651	667218	668111	894	3	0.94276	1	40	8e-62		NTSPN3_v2_1116	1235578	1236492	915	-3	0.875	0.94326	40.6	9e-60	Desulfotomaculum reducens (strain MI-1)/SwissProt	CAQJ_v1_280056, CAQJ_v1_280056
ispF	2C-methyl-D-erythritol 2,4-cyclodiphosphate synthase	NTSPN23_v2_0485	492626	493108	483	2	0.975	0.98734	74.36	3e-77		NTSPN3_v2_0848	921901	922386	486	-3	0.97516	0.99367	78.34	1e-81		CAQJ_v1_280003
ispG	4-hydroxy-3-methylbut-2-en-1-yl diphosphate synthase (flavodoxin)	NTSPN23_v2_2327	2457092	2458243	1152	-2	0.97416	0.98433	74.54	0		NTSPN3_v2_3523	3811567	3812733	1167	-3	0.97423	0.97674	80.42	0		CAQJ_v1_720017
ispH	4-hydroxy-3-methylbut-2-enyl diphosphate reductase	NTSPN23_v2_3068	3258795	3259685	891	3	0.96284	0.96284	76.84	1e-153		NTSPN3_v2_0234	264373	265260	888	-3	0.97973	0.98305	78.62	7e-164		CAQJ_v1_40003
ispA	geranyltranstransferase	NTSPN23_v2_2996	3177710	3178600	891	-2	0.98649	0.98649	70.21	2e-143		NTSPN3_v2_0166	189913	190803	891	-3	1	1	75	6e-158		CAQJ_v1_1080029
Idi	isopentenyl-diphosphate Delta-isomerase	NTSPN23_v2_2304	2434526	2435032	507	-2	0.91525	0.96429	35.8	2e-23	Photorhabdus laumondii subsp. laumondii (strain DSM 15139 / CIP 105565 / TT01)?SwissProt	NTSPN3_v2_3285	3553440	3553946	507	-1	0.92655	0.97619	32.93	1e-24	Photorhabdus laumondii subsp. laumondii (strain DSM 15139 / CIP 105565 / TT01)?SwissProt	CAQJ_v1_810046
ispU/uppS	undecaprenyl pyrophosphate synthase	NTSPN23_v2_0482	489819	490592	774	3	0.97665	1	73.31	1e-129		NTSPN3_v2_0851	924477	925298	822	-1	0.89744	0.9761	75.92	7e-132		CAQJ_v1_280006
sqs	putative squalene/phytoene synthase	NTSPN23_v2_3069	3259784	3260887	1104	2	0.98383	0.99455	59.73	2e-151		NTSPN3_v2_0233	263157	264278	1122	-1	0.97051	0.97574	73.76	0		CAQJ_v1_40004
shc	Squalene--hopene cyclase	NTSPN23_v2_0038	34526	36448	1923	-2	0.98383	0.99455	59.73	2e-151		NTSPN3_v2_1664	1805943	1807919	1977	-1	0.98492	0.9924	66	0		CAQJ_v1_200014
Phage defense
CRISPR
cas9	CRISPR-associated endonuclease Cas9	NTSPN23_v2_1699	1802667	1805792	3126	-1	0.8492	0.86551	42.62	0	Azospirillum oryzae/TrEMBL	NA										NA
cas1	CRISPR-associated endonuclease Cas1	NTSPN23_v2_1698	1801759	1802670	912	-3	0.96203	1.0033	49.34	8e-93	Azospirillum sp. (strain B510)/TrEMBL	NA										NA
cas2	CRISPR-associated endoribonuclease Cas2	NTSPN23_v2_1697	1801424	1801762	339	-2	0.95536	0.99074	54.21	2e-35	Acidovorax avenae (strain ATCC 19860 / DSM 7227 / JCM 20985 / NCPPB 1011)/SwissProt	NA										NA
Restriction modification
haeIIR		NTSPN23_v2_0349	355649	356725	1077	2	0.96648	0.98295	52.02	9e-119	Haemophilus aegyptius/ SwissProt	NA										NA
hsdS	Type-1 restriction enzyme EcoEI specificity protein	NTSPN23_v2_1068	1098733	1100346	1614	-3	1.03704	1.14711	33.93	3e-92	Escherichia coli A58	NA										NA
hspM	Type I restriction enzyme EcoEI M protein	NTSPN23_v2_1069	1100346	1101821	1476	-1	0.99185	0.99388	64.07	0	Escherichia coli A58	NA										NA
hsdR	Type I restriction enzyme EcoEI R protein	NTSPN23_v2_1070	1101818	1104175	2358	-2	0.99631	1.03185	55.93	0	Escherichia coli A58/SwissProt	NA										NA
	Type I restriction enzyme R Protein	NTSPN23_v2_0962	968292	971390	3099	3	0.9564	1.06129	33.23	2e-158	Staphylococcus saprophyticus subsp. saprophyticus (strain ATCC 15305 / DSM 20229 / NCIMB 8711 / NCTC 7292 / S-41)/SwissProt	NA										NA
	Type I restriction enzyme, S subunit	NTSPN23_v2_0963	971383	972591	1209	1	1.00983	1.02239	54.5	1e-131	Nitrosomonas ureae/TrEMBL	NA										NA
	Type I restriction-modification system subunit M	NTSPN23_v2_0964	973721	975355	1635	2	0.96324	1.00769	36.26	2e-86	Escherichia coli/SwissProt	NA										NA
	Modification methylase DpnIIA	NA										NTSPN3_v2_1480	1604018	1604776	759	2	1.01587	1.01587	42.58	5e-56	Blautia obeum/TrEMBL	NA
Transporters
B12 transporter and salvage
btuB1	putative Vitamin B12 transporter BtuB	NTSPN23_v2_1941	2065310	2067169	1860	-2	1.00646	1.01301	43.5	5e-166		NTSPN3_v2_3583	3890792	3892639	1848	2	0.95786	0.96098	44.5	4e-160	NA	CAQJ_v1_680047
btuB2	putative Vitamin B12 transporter BtuB	NA										NA										CAQJ_v1_320016
btuC	Vitamin B12 import system, permease protein BtuC	NTSPN23_v2_1945	2070911	2071912	1002	-2	0.96755	0.98498	67.07	1e-149		NTSPN3_v2_2949	3213306	3214322	1017	-1	0.9764	0.97929	67.98	4e-156	NA	CAQJ_v1_680049
btuD	Vitamin B12 import system, ATPase component BtuD	NTSPN23_v2_1946	2071909	2072724	816	-3	0.94834	0.95896	63.81	2e-110		NTSPN3_v2_2950	3214322	3215161	840	-2	0.92473	0.96269	55.43	1e-95	NA	CAQJ_v1_680050
btuF	Vitamin B12 import system, periplasmic binding protein BtuF	NTSPN23_v2_1947	2072721	2073668	948	-1	0.88991	0.92381	51.55	2e-101		NTSPN3_v2_2951	3215158	3216126	969	-3	0.97554	0.99068	47.96	2e-93	NA	CAQJ_v1_680051
	Cobalamine (riboswitch RNA)	NTSPN23_v2_miscRNA4	2073760	2073879	120	-1						NTSPN3_v2_miscRNA6	3216145	3216313	169	-1						z
tonB	putative tonB, transport system (eg. B12, siderophore)	NTSPN23_v2_0171	163778	164818	1041	-2	1.01734	1.02029	25.85	2e-24		NTSPN3_v2_1913	2079160	2080332	1173	-3	0.99231	1.10256	24.55	6e-15	Nitrospina sp./ TrEMBL	CAQJ_v1_170009
exbD	transport system (eg. B12, siderophore)	NTSPN23_v2_0168	161871	162257	387	-1	0.95312	0.95312	46.72	2e-24		NTSPN3_v2_1914	2080336	2080755	420	-3	0.97122	0.97826	42.96	7e-28		CAQJ_v1_170008
exbD2	transport system (eg. B12, siderophore)	NTSPN23_v2_0167	161442	161858	417	-1	0.92254	0.94928	45.04	1e-29		NTSPN3_v2_1915	2080764	2081156	393	-1	0.93077	0.94531	47.11	4e-29		NA
exbB	transport system (eg. B12, siderophore)	NTSPN23_v2_0169	162299	162979	681	-2	0.94248	0.96818	53.52	1e-74		NTSPN3_v2_1916	2081180	2081881	702	-2	0.87554	0.92727	58.33	5e-80		CAQJ_v1_170007
yvqK	Corrinoid adenosyltransferase	NTSPN23_v2_2231	2367898	2368506	609	1	0.85644	0.89637	46.24	2e-35	Bacillus subtilis (strain 168)/TrEMBL	NTSPN3_v2_3265	3532960	3533571	612	-3	0.99015	1.005	54.73	4e-71		CAQJ_v1_810024
bluB	Fused Bifunctional adenosylcobalamin biosynthesis protein CobU/Cob(II)yrinic acid a,c-diamide reductase (Modular protein)	NTSPN23_v2_1942	2067383	2068633	1251	-2	0.96154	0.98039	57.5	7e-157		NTSPN3_v2_2945	3208382	3209641	1260	-2	0.95465	0.98039	51.75	8e-144		CAQJ_v1_320017
cobS	Adenosylcobinamide-GDP ribazoletransferase	NTSPN23_v2_1943	2068661	2069401	741	-2	0.92218	0.96341	50.63	1e-67		NTSPN3_v2_2946	3209646	3210392	747	-1	0.92218	0.95565	45.57	2e-56		CAQJ_v1_320018
Molybdenum transporter
modA	Molybdenum ABC transporter, periplasmic binding protein	NTSPN23_v2_1716	1824462	1825280	819	-1	0.90809	0.98016	46.96	5e-67	Azotobacter vinelandii	NTSPN3_v2_2292	2504300	2505079	780	2	0.88417	0.90873	57.21	1e-79	NA	CAQJ_v1_20012
modB	Molybdenum ABC transporter, permease protein	NTSPN23_v2_1715	1823741	1824421	681	-2	0.98673	0.98673	70.4	3e-108		NTSPN3_v2_0726	793899	794582	684	3	0.98678	0.99115	78.12	3e-122	NA	CAQJ_v1_20013
modC	Molybdenum ABC transporter, ATP-binding protein	NTSPN23_v2_1713	1821344	1822432	1089	-2	0.9918	1.00276	51.52	1e-124		NTSPN3_v2_0727	794579	795661	1083	2	0.98361	1	58.61	5e-142	NA	CAQJ_v1_20014
Alternative metabolisms
Sulfhydrogenase
hypE	Hydrogenase maturation protein HypE	NA										NTSPN3_v2_1353	1488374	1489444	1071	2	0.92416	0.96481	49.54	8e-105	Azotobacter vinelandii/SwissProt	CAQJ_v1_210057
hypD	Hydrogenase maturation protein HypD	NA										NTSPN3_v2_1352	1487286	1488377	1092	3	0.97895	1.02479	44.09	2e-110	Bradyrhizobium diazoefficiens (strain JCM 10833 / IAM 13628 / NBRC 14792 / USDA 110)/SwissProt	CAQJ_v1_210058
hypC	Hydrogenase assembly chaperone HypC	NA										NTSPN3_v2_1351	1487040	1487276	237	3	0.94872	0.97368	54.05	7e-21	Synechocystis sp. (strain PCC 6803 / Kazusa)/SwissProt	CAQJ_v1_210059
hypF	Hydrogenase maturation protein HypF	NA										NTSPN3_v2_1350	1484761	1487040	2280	1	0.99739	1.00791	40	0	Synechocystis sp. (strain PCC 6803 / Kazusa)/SwissProt	CAQJ_v1_210060
hypA	Hydrogenase nickel incorporation protein HypA	NA										NTSPN3_v2_1349	1484424	1484687	264	3	1	1	63.22	1e-28	Nitrospinae bacterium CG22_combo_CG10-13_8_21_14_all_47_10/TrEMBL	CAQJ_v1_210061
hycI	Hydrogenase maturation protease HycI	NA										NTSPN3_v2_1348	1483897	1484415	519	1	1	1	75.64	0	Nitrospinae bacterium CG11_big_fil_rev_8_21_14_0_20_45_15/TrEMBL	CAQJ_v1_210062
hydA	Nickel-dependent hydrogenase, alpha subunit	NA										NTSPN3_v2_1347	1482615	1483910	1296	3	1	1	75.64	0	Nitrospinae bacterium CG11_big_fil_rev_8_21_14_0_20_45_15/TrEMBL	CAQJ_v1_210063
hydD	Nickel-dependent hydrogenase, delta subunit	NA										NTSPN3_v2_1346	1481846	1482640	795	2	0.89394	0.99578	37.29	1e-45	Pyrococcus furiosus (strain ATCC 43587 / DSM 3638 / JCM 8422 / Vc1)/SwissProt	CAQJ_v1_210064
hydC	Nickel-dependent hydrogenase, gamma subunit	NA										NTSPN3_v2_1345	1481007	1481843	837	3	0.92808	0.97482	36.9	2e-48	Pyrococcus furiosus (strain ATCC 43587 / DSM 3638 / JCM 8422 / Vc1)/SwissProt	CAQJ_v1_210065
	Hydrogenase accessory protein	NA										NTSPN3_v2_1344	1480538	1481005	468	2	0.97419	0.98693	72.85	2e-80	Nitrospinae bacterium CG22_combo_CG10-13_8_21_14_all_47_10/TrEMBL	CAQJ_v1_210066
hydB	Nickel-dependent hydrogenase, beta subunit	NA										NTSPN3_v2_1343	1479392	1480534	1143	2	0.91316	1.03892	28.82	2e-29	Pyrococcus furiosus (strain ATCC 43587 / DSM 3638 / JCM 8422 / Vc1)/SwissProt	CAQJ_v1_210067
Proprionate metabolism
prpB	Methylisocitrate lyase	NA										NA										CAQJ_v1_320042
prpC	2-methylcitrate synthase/citrate synthase type I	NA										NA										CAQJ_v1_320043
prpD	2-methylcitrate dehydratase	NA										NA										CAQJ_v1_320041
mutA	putative Methylmalonyl-CoA mutase, cobalamin-binding subunit	NA										NA										CAQJ_v1_320044
mutB	Methylmalonyl-CoA mutase, large subunit	NA										NA										CAQJ_v1_320045
acsA	acetyl-CoA synthetase	NTSPN23_v2_2196	2333578	2335551	1974	1	0.98782	0.98782	77.97	0		NTSPN3_v2_3203	3469025	3471007	1983	2	0.99545	1	78.23	0		CAQJ_v1_830002
