## Supplementary Tables S1-S5 for "Genomic and kinetic analysis of novel Nitrospinae enriched by cell sorting": Table S4.xlsx

### Sheet: Sheet1
Table S4. Nxr subunits of the Nitrospinae strains. Abbreviations: cyt. c, cytochrome c; aa, amino acids; kDa, kilodaltons.
Strain	Gene	Locus tag in MAGE	Genomic localizationa	Predicted transmembrane helices	Domains	aa	kDa	Percent identity (%)	Locus tag in MAGE for N.gracilis 3/211b
"Ca. N. vancouverensis" VA	nxrA1	NTSPN23_v2_0635	nxr operon	0	Molybdopterin oxidoreductase	1153	133	93.38	CAQJ_v1_210001
"Ca. N. vancouverensis" VA	nxrA2	NTSPN23_v2_2404	nxr operon	0	Molybdopterin oxidoreductase	1153	133	93/ 92	CAQJ_v1_210001 / CAQJ_v1_90001
"Ca. N. vancouverensis" VA	nxrB1	NTSPN23_v2_0634	nxr operon	0	4Fe-4S ferredoxin-type, iron-sulphur binding domain	425	49	NA	NA
"Ca. N. vancouverensis" VA	nxrB2	NTSPN23_v2_2405	nxr operon	0	4Fe-4S ferredoxin-type, iron-sulphur binding domain	425	49	NA	NA
"Ca. N. vancouverensis" VA	nxrB3	NTSPN23_v2_1834	other genomic context	0	4Fe-4S ferredoxin-type, iron-sulphur binding domain	425	49	NA	NA
"Ca. N. vancouverensis" VA	nxrC1	NTSPN23_v2_0633	nxr operon	0	b-type heme	332	36	70.25	CAQJ_v1_200022
"Ca. N. vancouverensis" VA	nxrC2	NTSPN23_v2_2407	nxr operon	0	b-type heme	332	36	69.3	CAQJ_v1_80038
"Ca. N. vancouverensis" VA	nxrC3	NTSPN23_v2_2666	other genomic context	0	b-type heme	270	30	47.45	CAQJ_v1_630022
"Ca. N. vancouverensis" VA	alt_nxrC1	NTSPN23_v2_1746	other genomic context	1	2-cyt. c type domains	581	66	67.65	CAQJ_v1_1020005
"Ca. N. vancouverensis" VA	alt_nxrC2	NTSPN23_v2_1308	other genomic context	0	b-type heme, 2-cyt. c type domains	504	57	62.91	CAQJ_v1_400060
"Ca. N. vancouverensis" VA	alt_nxrC3	NTSPN23_v2_0460	other genomic context	0	b-type heme, 2-cyt. c type domains	582	65	69.3	CAQJ_v1_480001/CAQJ_v1_470010
"Ca. N. vancouverensis" VA	alt_nxrC4	NTSPN23_v2_2597	other genomic context	0	b-type heme, 3-cyt. c type domains	632	71	51.69	CAQJ_v1_690040
"Ca. N. litoralis" EB	nxrA1	NTSPN3_v2_1100	nxr operon	0	Molybdopterin oxidoreductase	1153	133	94.16	CAQJ_v1_210001
"Ca. N. litoralis" EB	nxrA2	NTSPN3_v2_3301	other genomic context	0	Molybdopterin oxidoreductase	1153	133	1.02222	CAQJ_v1_210001 / CAQJ_v1_90001
"Ca. N. litoralis" EB	nxrB1	NTSPN3_v2_1099	nxr operon	0	4Fe-4S ferredoxin-type, iron-sulphur binding domain	425	49	NA	NA
"Ca. N. litoralis" EB	nxrB2	NTSPN3_v2_3619	other genomic context	0	4Fe-4S ferredoxin-type, iron-sulphur binding domain	425	49	NA	NA
"Ca. N. litoralis" EB	nxrC1	NTSPN3_v2_1098	nxr operon	0	b-type heme	338	37	74.84	CAQJ_v1_200022
"Ca. N. litoralis" EB	nxrC2	NTSPN3_v2_0453	other genomic context	0	b-type heme	392	44	50.33	CAQJ_v1_200022
"Ca. N. litoralis" EB	nxrC3	NTSPN3_v2_2773	other genomic context	0	b-type heme	261	29	52.38	CAQJ_v1_630022
"Ca. N. litoralis" EB	alt_nxrC1	NTSPN3_v2_2593	other genomic context	1	2-cyt. c type domains	577	65	72.96	CAQJ_v1_1020005
"Ca. N. litoralis" EB	alt_nxrC2	NTSPN3_v2_0643	other genomic context	0	b-type heme, 2-cyt. c type domains	542	62	61.94	CAQJ_v1_400060
"Ca. N. litoralis" EB	alt_nxrC3	NTSPN3_v2_0572	other genomic context	0	b-type heme, 2-cyt. c type domains	619	67	67.78	CAQJ_v1_480001/CAQJ_v1_470010
"Ca. N. litoralis" EB	alt_nxrC4	NTSPN3_v2_3444	other genomic context	0	b-type heme, 3-cyt. c type domains	650	73	52.56	CAQJ_v1_690040
a Organized in an operon as opposed to somewhere else in the genome.
b Genome published by Lücker et al., Front. Microbiol. 2013; 4: 1-19.
