## Supplementary Tables S1-S5 for "Genomic and kinetic analysis of novel Nitrospinae enriched by cell sorting": Table S5.xlsx

### Sheet: Sheet1
Table S5. Sequences and annealing temperatures of the primers used in the qPCR assays.
Target gene	Forward primer ID	Forward primer sequence	Reverse primer ID	Reverse primer sequence	Annealing temperature (°C)
16S rRNA Ca. Nitrohelix vancouverensis	Nitrohelix_SSU_F	GAAACTATTTGACTTGAGTGCAG	NTSPN_SSU_R	CGGCACAGAGGGGATCAAC	62
16S rRNA Ca. Nitronauta litoralis	Nitronauta_SSU_F	CAGGAGAGGGAAGCGGAAT	NTSPN_SSU_R	CGGCACAGAGGGGATCAAC	56
16S rRNA Stappia sp.	Stappia_SSU_F	GTGAAGATAATGACTGTAGCCGGT	Stappia_SSU_R	AGTTCCACTCACCTCTCTCGG	62
16S rRNA Maritimibacter sp.	Maritimibacter_SSU_F	GGGATGATAATGACAGTACCTGGT	Maritimibacter_SSU_R	AATTCCACTCACCTCTCTCGA	50
